# Spatial population genomics of a recent mosquito invasion

**DOI:** 10.1101/2020.11.30.405191

**Authors:** Thomas L Schmidt, T. Swan, Jessica Chung, Stephan Karl, Samuel Demok, Qiong Yang, Matt A Field, Mutizwa Odwell Muzari, Gerhard Ehlers, Mathew Brugh, Rodney Bellwood, Peter Horne, Thomas R Burkot, Scott Ritchie, Ary A Hoffmann

## Abstract

Population genomic approaches can characterise dispersal across a single generation through to many generations in the past, bridging the gap between individual movement and intergenerational gene flow. These approaches are particularly useful when investigating dispersal in recently altered systems, where they provide a way of inferring long-distance dispersal between newly established populations and their interactions with existing populations. Human-mediated biological invasions represent such altered systems which can be investigated with appropriate study designs and analyses. Here we apply temporally-restricted sampling and a range of population genomic approaches to investigate dispersal in a 2004 invasion of *Aedes albopictus* (the Asian tiger mosquito) in the Torres Strait Islands (TSI) of Australia. We sampled mosquitoes from 13 TSI villages simultaneously and genotyped 373 mosquitoes at genome-wide single nucleotide polymorphisms (SNPs): 331 from the TSI, 36 from Papua New Guinea (PNG), and 4 incursive mosquitoes detected in uninvaded regions. Within villages, spatial genetic structure varied substantially but overall displayed isolation by distance and a neighbourhood size of 232–577. Close kin dyads revealed recent movement between islands 31–203 km apart, and deep learning inferences showed incursive *Ae. albopictus* had travelled to uninvaded regions from both adjacent and non-adjacent islands. Private alleles and a coancestry matrix indicated direct gene flow from PNG into nearby islands. Outlier analyses also detected four linked alleles introgressed from PNG, with the alleles surrounding 12 resistance-associated cytochrome P450 genes. By treating dispersal as both an intergenerational process and a set of discrete events, we describe a highly interconnected invasive system.
