## Supplementary material for "Spatial population genomics of a recent mosquito invasion": Tables S3-S8

### Sheet: readme
Supplemental Information for:
Spatial population genomics of a recent mosquito invasion
Thomas L Schmidt*1, T. Swan*2,3, Jessica Chung1,4, Stephan Karl2,5, Samuel Demok5, Qiong Yang1, Matt A Field2,6, Mutizwa Odwell Muzari7, Gerhard Ehlers7, Mathew Brugh7, Rodney Bellwood7, Peter Horne7, Thomas R Burkot2, Scott Ritchie3,8, Ary A Hoffmann1
* equal first authors
^ correspondence

### Sheet: Table S3
Table S3: The first of four genomic regions containing multiple outlier SNPs found on multiple RADtags, and the genes of known product or function located between these RADtags.
Region 1
#CHROM	POS
NW_021838465.1	84554160
NW_021838465.1	84888984
NW_021838465.1	84888990
NW_021838465.1	84888991
Genes of known product/function within Region 1	Gene details
LOC109426408 probable cytochrome P450 9f2	https://www.ncbi.nlm.nih.gov/gene/?term=LOC109426408
LOC109426420 probable cytochrome P450 9f2	https://www.ncbi.nlm.nih.gov/gene/?term=LOC109426420
LOC109426419 cytochrome P450 9e2-like	https://www.ncbi.nlm.nih.gov/gene/?term=LOC109426419
LOC109403897 probable cytochrome P450 9f2	https://www.ncbi.nlm.nih.gov/gene/?term=LOC109403897
LOC109426422 probable cytochrome P450 9f2	https://www.ncbi.nlm.nih.gov/gene/?term=LOC109426422
LOC109426424 cytochrome P450 9e2-like	https://www.ncbi.nlm.nih.gov/gene/?term=LOC109426424
LOC109403928 probable cytochrome P450 9f2	https://www.ncbi.nlm.nih.gov/gene/?term=LOC109403928
LOC109426426 probable cytochrome P450 9f2	https://www.ncbi.nlm.nih.gov/gene/?term=LOC109426426
LOC109426415 cytochrome P450 9e2-like	https://www.ncbi.nlm.nih.gov/gene/?term=LOC109426415
LOC109426418 probable cytochrome P450 9f2	https://www.ncbi.nlm.nih.gov/gene/?term=LOC109426418
LOC109426416 probable cytochrome P450 9f2	https://www.ncbi.nlm.nih.gov/gene/?term=LOC109426416
LOC109403845 probable cytochrome P450 9f2	https://www.ncbi.nlm.nih.gov/gene/?term=LOC109403845
LOC109426404 helicase POLQ-like	https://www.ncbi.nlm.nih.gov/gene/?term=LOC109426404
LOC109426400 G1/S-specific cyclin-D2	https://www.ncbi.nlm.nih.gov/gene/?term=LOC109426400

### Sheet: Table S4
Table S4: The second of four genomic regions containing multiple outlier SNPs found on multiple RADtags, and the genes of known product or function located between these RADtags.
Region 2
#CHROM	POS
NW_021838576.1	1125951
NW_021838576.1	1487142
Genes of known product/function within Region 2	Gene details
LOC109422689 formin-binding protein 1-like	https://www.ncbi.nlm.nih.gov/gene/?term=LOC109422689
LOC109425707 potential E3 ubiquitin-protein ligase ariadne-2	https://www.ncbi.nlm.nih.gov/gene/?term=LOC109425707
LOC109422631 zinc finger protein 2-like	https://www.ncbi.nlm.nih.gov/gene/?term=LOC109422631
LOC109425709 protein FAM136A	https://www.ncbi.nlm.nih.gov/gene/?term=LOC109425709
LOC109425710 cysteine dioxygenase type 1	https://www.ncbi.nlm.nih.gov/gene/?term=LOC109425710
LOC109425713 craniofacial development protein 1	https://www.ncbi.nlm.nih.gov/gene/?term=LOC109425713
LOC109422596 transmembrane protein 170A	https://www.ncbi.nlm.nih.gov/gene/?term=LOC109422596
LOC109422586 H/ACA ribonucleoprotein complex subunit 3	https://www.ncbi.nlm.nih.gov/gene/?term=LOC109422586
LOC109422538 activating transcription factor 7-interacting protein 1	https://www.ncbi.nlm.nih.gov/gene/?term=LOC109422538

### Sheet: Table S5
Table S5: The third of four genomic regions containing multiple outlier SNPs found on multiple RADtags, and the genes of known product or function located between these RADtags.
Region 3
#CHROM	POS
NW_021838576.1	4386850
NW_021838576.1	4920672
Genes of known product/function within Region 3	Gene details
LOC109425681 adenosine deaminase 2-like	https://www.ncbi.nlm.nih.gov/gene/?term=LOC109425681
LOC109423014 adenosine deaminase 2-like	https://www.ncbi.nlm.nih.gov/gene/?term=LOC109423014
LOC109425677 matrix metalloproteinase-14	https://www.ncbi.nlm.nih.gov/gene/?term=LOC109425677

### Sheet: Table S6
Table S6: The fourth of four genomic regions containing multiple outlier SNPs found on multiple RADtags, and the genes of known product or function located between these RADtags.
Region 4
#CHROM	POS
NW_021838576.1	12474675
NW_021838576.1	12664144
Genes of known product/function within Region 4	Gene details
LOC109402744 myoneurin-like	https://www.ncbi.nlm.nih.gov/gene/?term=LOC109402744
LOC109403208 ras-interacting protein RIP3	https://www.ncbi.nlm.nih.gov/gene/?term=LOC109403208

### Sheet: Table S7
Table S7: Non-reference alleles at the four outlier SNPs in Region 1 (see Table S2) found in the TSI. Empty cells indicate missing genotypes
	NW_021838465.1	NW_021838465.1	NW_021838465.1	NW_021838465.1
	RADtag1	RADtag2	RADtag2	RADtag2
individual	84554160	84888984	84888990	84888991
Badu1	0	0	0	0
Badu2	0	0	0	0
Badu3	0
Badu4		0	0	0
Badu5	0	0	0	0
Badu6	0	0	0	0
Badu7	0	0	0	0
Badu8	0	0	0	0
Badu9		0	0	0
Badu10	0	0	0	0
Badu11	0	0	0	0
Badu12	0	0	0	0
Badu13	0	0	0	0
Badu14	0	0	0	0
Badu15	0	0	0	0
Badu16	0
Badu17	0	0	0	0
Badu18	0	0	0	0
Badu19	0	0	0	0
Badu20	0	0	0	0
Badu21	0	0	0	0
Badu22	0	0	0	0
Badu23	0	0	0	0
Badu24	0	0	0	0
Badu25	0	0	0	0
Dauan1	0	0	0	0
Dauan2	0	0	0	0
Dauan3	0	0	0	0
Dauan4	0	0	0	0
Dauan5	0	0	0	0
Dauan6	0	0	0	0
Dauan7	0	0	0	0
Dauan8		0	0	0
Erub1	0	0	0	0
Erub2	0	0	0	0
Erub3	0	0	0	0
Erub4	0	0	0	0
Erub5	0	0	0	0
Erub6	0	0	0	0
Erub7		0	0	0
Erub8	0	0	0	0
Erub9		0	0	0
Erub10	0	0	0	0
Erub11	0	0	0	0
Erub12		0	0	0
Erub13	0	0	0	0
Erub14	0	0	0	0
Erub15	0	0	0	0
Erub16	0	0	0	0
Erub17	0	0	0	0
Erub18	0	0	0	0
Erub19	0	0	0	0
Erub20	0	0	0	0
Erub21	0	0	0	0
Erub22	0	0	0	0
Erub23	0	0	0	0
Iama1	0	0	0	0
Iama2	0	0	0	0
Iama3	0	0	0	0
Iama4	0	0	0	0
Iama5	0	0	0	0
Iama6	0	0	0	0
Iama7	0	0	0	0
Iama8	0	0	0	0
Iama9	0	0	0	0
Iama10	0	0	0	0
Iama11	0	0	0	0
Iama12	0	0	0	0
Iama13	0	0	0	0
Iama14	0	0	0	0
Iama15	0	0	0	0
Iama16	0	0	0	0
Iama17	0	0	0	0
Iama18	0	0	0	0
Iama19	0	0	0	0
Iama20	0	0	0	0
Iama21	0	0	0	0
Iama22	0	0	0	0
Iama23	0	0	0	0
Iama24	0	0	0	0
Iama25	0
Keriri1		1	1	1
Keriri2	0	0	0	0
Keriri3	0	0	0	0
Keriri4		0	0	0
Keriri5	0	0	0	0
Keriri6		0	0	0
Keriri7	0	0	0	0
Keriri8	0	0	0	0
Keriri9	0	0	0	0
Keriri10	0	0	0	0
Keriri11	0	0	0	0
Keriri12	0	0	0	0
Keriri13	0	0	0	0
Keriri14		0	0	0
Keriri15		0	0	0
Keriri16	0	0	0	0
Keriri17	0	0	0	0
Keriri18	0	0	0	0
Keriri19	0	0	0	0
Keriri20	1	1	1	1
Keriri21	0	0	0	0
Keriri22	1
Keriri23	0	0	0	0
Kubin1	0	0	0	0
Kubin2	0	0	0	0
Kubin3	0	0	0	0
Kubin4	0	0	0	0
Kubin5	0	0	0	0
Kubin6	0	0	0	0
Kubin7	0	0	0	0
Kubin8	0	0	0	0
Kubin9	0	0	0	0
Kubin10	0	0	0	0
Kubin11	0	0	0	0
Kubin12	0	0	0	0
Kubin13	0	0	0	0
Kubin14	0	0	0	0
Kubin15	0	0	0	0
Kubin16	0	0	0	0
Kubin17	0
Kubin18	0	0	0	0
Kubin19	0	0	0	0
Kubin20	0
Kubin21	0	0	0	0
Kubin22	0	0	0	0
Kubin23	0	0	0	0
Kubin24	0	0	0	0
Kubin25	0	0	0	0
Mabuiag1	0	0	0	0
Mabuiag2	0	0	0	0
Mabuiag3	0	0	0	0
Mabuiag4	0	0	0	0
Mabuiag5	0	0	0	0
Mabuiag6	0	0	0	0
Mabuiag7	0	0	0	0
Mabuiag8	0	0	0	0
Mabuiag9	0	0	0	0
Mabuiag10	0	0	0	0
Mabuiag11	0	0	0	0
Mabuiag12	0	0	0	0
Mabuiag13	0	0	0	0
Mabuiag14		0	0	0
Mabuiag15	0	0	0	0
Mabuiag16	0	0	0	0
Mabuiag17	0	0	0	0
Mabuiag18	0
Mabuiag19	0	0	0	0
Mabuiag20	0	0	0	0
Mabuiag21	0	0	0	0
Mabuiag22		0	0	0
Mabuiag23	0	0	0	0
Mabuiag24		0	0	0
Masig2018-1	0	0	0	0
Masig2018-2	1	1	1	1
Masig2018-3	0	0	0	0
Masig2018-4	0
Masig2018-5	0	0	0	0
Masig2018-6	1	1	1	1
Masig2018-7	0	0	0	0
Masig2018-8	1
Masig2018-9	0	1	1	1
Masig2018-10	1	1	1	1
Masig2018-11
Masig2018-12		1	1	1
Masig2018-13		0	0	0
Masig2018-14	0	1	1	1
Masig2018-15	2	2	2	2
Masig2018-16	0	0	0	0
Masig2018-17	0	0	0	0
Masig2018-18	1	1	1	1
Masig2018-19	1	1	1	1
Masig2018-20	0	0	0	0
Masig2018-21	0	0	0	0
Masig2018-22	0	0	0	0
Masig2018-23	0	0	0	0
Masig2018-24	2	2	2	2
Masig2019-1	0		0	0
Masig2019-2	1	1	1	1
Masig2019-3	0	0	0	0
Masig2019-4	0	0	0	0
Masig2019-5	1	1	1	1
Masig2019-6	0	0	0	0
Masig2019-7	1	1	1	1
Masig2019-8	0	0	0	0
Masig2019-9	0	0	0	0
Masig2019-10	1	1	1	1
Masig2019-11	1	1	1	1
Masig2019-12	0	0	0	0
Masig2019-13	1	1	1	1
Masig2019-14	0	0	0	0
Masig2019-15	0	0	0	0
Masig2019-16	1	1	1	1
Masig2019-17	0	0	0	0
Masig2019-18	1	1	1	1
Masig2019-19	1	1	1	1
Masig2019-20	2
Masig2019-21	1	1	1	1
Masig2019-22	0	0	0	0
Masig2019-23	1	1	1	1
Masig2019-24	0	0	0	0
Masig2019-25	0	0	0	0
Masig2019-26	1	1	1	1
Masig2019-27	0	0	0	0
Masig2019-28	0	0	0	0
Masig2019-29	1	1	1	1
Masig2019-30	1	1	1	1
Mer1	0	0	0	0
Mer2	0	0	0	0
Mer3	0	0	0	0
Mer4	0	0	0	0
Mer5	0	0	0	0
Mer6	0	0	0	0
Mer7	0	0	0	0
Mer8	0	0	0	0
Mer9	0	0	0	0
Mer10	0
Mer11	0	0	0	0
Mer12	0	0	0	0
Mer13	0	0	0	0
Mer14	0	0	0	0
Mer15	0	0	0	0
Mer16	0	0	0	0
Mer17	0	0	0	0
Mer18	0	0	0	0
Mer19	0	0	0	0
Mer20	1	1	1
Mer21	1	0	0	0
Mer22	0	0	0	0
Mer23	0	0	0	0
Mer24	0	0	0	0
Mer25	0	0	0	0
Poruma1	0	0	0	0
Poruma2	0	0	0	0
Poruma3	0	0	0	0
Poruma4	0	0	0	0
Poruma5	0	0	0	0
Poruma6	0	0	0	0
Poruma7	0	0	0	0
Poruma8	0	0	0	0
Poruma9	0	0	0	0
Poruma10	0	0	0	0
Poruma11	0	0	0	0
Poruma12	0	0	0	0
Poruma13	0	0	0	0
Poruma14	0	0	0	0
Poruma15	0	0	0	0
Poruma16	0	0	0	0
Poruma17	0	0	0	0
Poruma18	0	0	0	0
Poruma19	0	0	0	0
Poruma20	0	0	0	0
Poruma21		0	0	0
Poruma22	0	0	0	0
Poruma23	0	0	0	0
Poruma24	0	0	0	0
Poruma25	0	0	0	0
StPauls1		0	0	0
StPauls2	0	0	0	0
StPauls3	0	0	0	0
StPauls4	0	0	0	0
StPauls5	0	0	0	0
StPauls6	0	0	0	0
StPauls7		0	0	0
StPauls8	0	0	0	0
StPauls9	0	0	0	0
StPauls10	0	0	0	0
StPauls11	0	0	0	0
StPauls12	0	0	0	0
StPauls13	0	0	0	0
StPauls14	0
StPauls15	0	0	0	0
StPauls16	0	0	0	0
StPauls17	0	0	0	0
StPauls18	0	0	0	0
StPauls19	0	0	0	0
StPauls20		0	0	0
StPauls21	0	0	0	0
StPauls22	0	0	0	0
StPauls23	0	0	0	0
StPauls24	0	0	0	0
Ugar1	0	0	0	0
Ugar2	0
Ugar3	0	0	0	0
Ugar4	0	0	0	0
Ugar5	0	0	0	0
Ugar6	0	0	0	0
Ugar7	0	0	0	0
Ugar8	0	0	0	0
Ugar9	0	0	0	0
Ugar10	0	0	0	0
Ugar11	0	0	0	0
Ugar12	0	0	0	0
Ugar13	0	0	0	0
Ugar14		2	2	2
Ugar15	0	0	0	0
Ugar16		0	0	0
Ugar17	0	0	0	0
Ugar18	0	0	0	0
Ugar19	0	0	0	0
Ugar20	0	0	0	0
Ugar21	0	0	0	0
Ugar22		0	0	0
Ugar23	0	0	0	0
Ugar24	0	0	0	0
Ugar25	0	0	0	0
Warraber1	0	0	0	0
Warraber2	0	0	0	0
Warraber3	0	0	0	0
Warraber4	0	0	0	0
Warraber5	0	0	0	0
Warraber6	0	0	0	0
Warraber7	0	0	0	0
Warraber8	0	0	0	0
Warraber9	0
Warraber10	0	0	0	0
Warraber11	0	0	0	0
Warraber12	0	0	0	0
Warraber13	0	0	0	0
Warraber14	0	0	0	0
Warraber15	0	0	0	0
Warraber16	0	0	0	0
Warraber17	0	0	0	0
Warraber18	0	0	0	0
Warraber19	0	0	0	0
Warraber20	0	0	0	0
Warraber21	0
Warraber22	0	0	0	0
Warraber23	0	0	0	0
Warraber24	0	0	0	0
Warraber25		0	0	0

### Sheet: Table S8
Table S8: Non-reference alleles at the four outlier SNPs in Region 1 (see Table S2) found in non-TSI locations. Empty cells indicate missing genotypes
	NW_021838465.1	NW_021838465.1	NW_021838465.1	NW_021838465.1
	RADtag1	RADtag2	RADtag2	RADtag2
individual	84554160	84888984	84888990	84888991
Bali1	0	0	0	0
Bali2	0	0	0	0
Bali3	0	0	0	0
Bali4	0	0	0	0
Bali5	0	0	0	0
Bali6	0	0	0	0
Bali7	0	0	0	0
Bali8	0	0	0	0
Bali9	0	0	0	0
Bali10	0	0	0	0
Bali11	0	0	0	0
Bali12	0	0	0	0
Bali13	0	0	0	0
Bali14	0	0	0	0
Bali15	0	0	0	0
Bali16	0	0	0	0
Bali17	0	0	0	0
Bandung1	0	0	0	0
Bandung2	0	0	0	0
Bandung3	0	0	0	0
Bandung4	0	0	0	0
Bandung5	0	0	0	0
Bandung6	0	0	0	0
Bandung7	0	0	0	0
Bandung8	0	0	0	0
Bandung9	0	0	0	0
Bandung10	0	0	0	0
Bandung11	0	0	0	0
Bandung12	0	0	0	0
Bandung13	0	0	0	0
Bandung14	0	0	0	0
Fiji1	0	0	0	0
Fiji2	0	0	0	0
Fiji3	0	0	0	0
Fiji4	0	0	0	0
Fiji5	0	0	0	0
Fiji6	0	0	0	0
Fiji7	0	0	0	0
Fiji8	0	0	0	0
Fiji9	0	0	0	0
Fiji10	0	0	0	0
Fiji11	0	0	0	0
Fiji12	0	0	0	0
Fiji13	0	0	0	0
Fiji14	0	0	0	0
Fiji15	0	0	0	0
Fiji16	0	0	0	0
Guangzhou1	0	0	0	0
Guangzhou2	0	0	0	0
Guangzhou3		0	0	0
Guangzhou4	0	0	0	0
Guangzhou5		0	0	0
Guangzhou6	0	0	0	0
Guangzhou7	0	0	0	0
Guangzhou8		0	0	0
Guangzhou9	0	0	0	0
Guangzhou10		0	0	0
Guangzhou11	0	0	0	0
Guangzhou12		0	0	0
Guangzhou13	0	0	0	0
Guangzhou14	0	0	0	0
Guangzhou15	0	0	0	0
Guangzhou16	0	0	0	0
Guangzhou17	0	0	0	0
Guangzhou18	0	0	0	0
Jakarta1	0	0	0	0
Jakarta2	0	0	0	0
Jakarta3	0	0	0	0
Jakarta4	0	0	0	0
Jakarta5	0	0	0	0
Jakarta6	0	0	0	0
Jakarta7	0	0	0	0
Jakarta8	0	0	0	0
Jakarta9	0	0	0	0
Jakarta10	0	0	0	0
Jakarta11	0	0	0	0
Jakarta12	0	0	0	0
Jakarta13	0	0	0	0
Jakarta14	0	0	0	0
Jakarta15	0	0	0	0
Jakarta16	0	0	0	0
Jakarta17	0	0	0	0
Japan1	0	0	0	0
Japan2	0	0	0	0
Japan3	0	0	0	0
Japan4	0	0	0	0
Japan5	0	0	0	0
Japan6	0	0	0	0
Japan7	0	0	0	0
Japan8	0	0	0	0
Japan9	0	0	0	0
Japan10	0	0	0	0
Japan11	0	0	0	0
Madang1	0	0	0	0
Madang2	0	0	0	0
Madang3	0	0	0	0
Madang4	0	0	0	0
Madang5	0	0	0	0
Madang6	0	0	0	0
Madang7	0	0	0	0
Madang8	0	0	0	0
Madang9	0	0	0	0
Madang10	0	0	0	0
Madang11	0	0	0	0
Madang12	0	0	0	0
Madang13	0	0	0	0
Madang14	0	0	0	0
Madang15	0	0	0	0
Madang16	0	0	0	0
Madang17	0	0	0	0
Madang18	0	0	0	0
Port.Moresby1	1	1	1	1
Port.Moresby2
Port.Moresby3	1	2	2	2
Port.Moresby4	2	1	1	1
Port.Moresby5	2			0
Port.Moresby6	0	0	0	0
Port.Moresby7	0	0	0	0
Port.Moresby8	0	0	0	0
Port.Moresby9	0	0	0	0
Port.Moresby10	0	1	1	1
Port.Moresby11	0	1	1	1
Port.Moresby12	0	1	1	1
Port.Moresby13	1	1	1	1
Port.Moresby14	0	0	0	0
Port.Moresby15	0	0	0	0
Port.Moresby16	0	0	0	0
Port.Moresby17	0	0	0	0
Port.Moresby18	1	1	1	1
Singapore1	0	0	0	0
Singapore2	0	0	0	0
Singapore3	0	0	0	0
Singapore4	0	0	0	0
Singapore5	0	0	0	0
Singapore6	0	0	0	0
Singapore7	2	0	0	0
Singapore8	0	0	0	0
Singapore9	0	0	0	0
Singapore10	0	0	0	0
Singapore11	0	0	0	0
Singapore12	0	0	0	0
Singapore13	0	0	0	0
Singapore14	0	0	0	0
Taiwan1	0	0	0	0
Taiwan2	0	0	0	0
Taiwan3	0	0	0	0
Taiwan4	0	0	0	0
Taiwan5	0	0	0	0
Taiwan6	0	0	0	0
Taiwan7	0	0	0	0
Taiwan8	0	0	0	0
Taiwan9	0	0	0	0
Taiwan10	0	0	0	0
Taiwan11	0	0	0	0
Taiwan12	0	0	0	0
Taiwan13	0	0	0	0
Taiwan14	0	0	0	0
Taiwan15	0	0	0	0
Timor-Leste1	0	0	0	0
Timor-Leste2	0	0	0	0
Timor-Leste3	0	0	0	0
Timor-Leste4	0	0	0	0
Timor-Leste5	0	0	0	0
Timor-Leste6	0	0	0	0
Timor-Leste7	0	0	0	0
Timor-Leste8	0	0	0	0
Timor-Leste9	0	0	0	0
Timor-Leste10	0	0	0	0
Timor-Leste11	0	0	0	0
Timor-Leste12	0	0	0	0
Timor-Leste13	0	0	0	0
Timor-Leste14	0	0	0	0
Timor-Leste15	0	0	0	0
Timor-Leste16	0	0	0	0
Timor-Leste17	0	0	0	0
Timor-Leste18	0	0	0	0
Timor-Leste19	0	0	0	0
Timor-Leste20	0	0	0	0
Vanuatu1	0	0	0	0
Vanuatu2		0	0	0
Vanuatu3	0	0	0	0
Vanuatu4	0	0	0	0
Vanuatu5		0	0	0
Vanuatu6	0	0	0	0
Vanuatu7	0	0	0	0
Vanuatu8	0	0	0	0
Vanuatu9	0	0	0	0
Vanuatu10	0	0	0	0
Vanuatu11	0	0	0	0
Vanuatu12	0	0	0	0
Vanuatu13	0	0	0	0
Vanuatu14	0	0	0	0
Vanuatu15	0	0	0	0
Vanuatu16	0	0	0	0
